# Structural basis for Cas9 off-target activity

**DOI:** 10.1101/2021.11.18.469088

**Authors:** Martin Pacesa, Chun-Han Lin, Antoine Cléry, Aakash Saha, Pablo R. Arantes, Katja Bargsten, Matthew J. Irby, Frédéric H.T. Allain, Giulia Palermo, Peter Cameron, Paul D. Donohoue, Martin Jinek

## Abstract

The target DNA specificity of the CRISPR-associated genome editor nuclease Cas9 is determined by complementarity to a 20-nucleotide segment in its guide RNA. However, Cas9 can bind and cleave partially complementary off-target sequences, which raises safety concerns for its use in clinical applications. Here we report crystallographic structures of Cas9 bound to *bona fide* off-target substrates, revealing that off-target binding is enabled by a range of non-canonical base pairing interactions within the guide–off-target heteroduplex. Off-target sites containing single-nucleotide deletions relative to the guide RNA are accommodated by base skipping or multiple non-canonical base pairs rather than RNA bulge formation. Additionally, PAM-distal mismatches result in duplex unpairing and induce a conformational change of the Cas9 REC lobe that perturbs its conformational activation. Together, these insights provide a structural rationale for the off-target activity of Cas9 and contribute to the improved rational design of guide RNAs and off-target prediction algorithms.
