## Supplementary Materials and Tables for "Structural basis for Cas9 off-target activity": Table_S3.xlsx

### Sheet: Table S8
Target/ref ID	AAVS1-ref:1			AAVS1-ref:2			AAVS1-ref:74			AAVS1-ref:36			AAVS1-ref:396			AAVS1-ref:23			AAVS1
FIG 1A Label	on-target			off-target 1			off-target 2			off-target 3			off-target 4						off-target 5
Cas9 [pmol]	rep_1	rep_2	rep_3	rep_1	rep_2	rep_3	rep_1	rep_2	rep_3	rep_1	rep_2	rep_3	rep_1	rep_2	rep_3	rep_1	rep_2	rep_3	rep_1	rep_2	rep_3
160	0.644792	0.533142	0.613836	0.168945	0.124578	0.136492	0.0019165	0.00287202	0.00291433	0.00123839	0.000961919	0.00147379	<0.1%	<0.1%	<0.1%	<0.1%	<0.1%	<0.1%	<0.1%	<0.1%	<0.1%
80	0.622191	0.618915	0.619947	0.133942	0.106772	0.104159	0.0019661	0.00218958	0.00239634	<0.1%	0.000908765	0.00165266	<0.1%	<0.1%	<0.1%	<0.1%	<0.1%	<0.1%	<0.1%	<0.1%	<0.1%
40	0.491674	0.503121	0.501218	0.0882714	0.0696689	0.072185	0.00167212	0.00181929	0.00160302	0.000901392	0.000920193	<0.1%	<0.1%	<0.1%	<0.1%	<0.1%	<0.1%	<0.1%	<0.1%	<0.1%	<0.1%
20	0.389774	0.398983	0.400336	0.0607545	0.0519623	0.052656	0.000890459	<0.1%	<0.1%	<0.1%	<0.1%	<0.1%	<0.1%	<0.1%	<0.1%	<0.1%	<0.1%	<0.1%	<0.1%	<0.1%	<0.1%
10	0.235872	0.231669	0.236333	0.033136	0.0302318	0.0294601	<0.1%	<0.1%	<0.1%	<0.1%	<0.1%	<0.1%	<0.1%	<0.1%	<0.1%	<0.1%	<0.1%	<0.1%	<0.1%	<0.1%	<0.1%
5	0.0970687	0.0948112	0.0959726	0.0130674	0.0140853	0.014415	<0.1%	<0.1%	<0.1%	<0.1%	<0.1%	<0.1%	<0.1%	<0.1%	<0.1%	<0.1%	<0.1%	<0.1%	<0.1%	<0.1%	<0.1%
2.5	0.0492072	0.0503375	0.0516239	0.00853168	0.00726806	0.0061181	<0.1%	<0.1%	<0.1%	<0.1%	<0.1%	<0.1%	<0.1%	<0.1%	<0.1%	<0.1%	<0.1%	<0.1%	<0.1%	<0.1%	<0.1%
Target/ref ID	FANCF-ref:1			FANCF-ref:2			FANCF-ref:3			FANCF-ref:4			FANCF-ref:10			FANCF-ref:33			FANCF-ref:60			FANCF-ref:122
FIG 1A Label	on-target			off-target 4			off-target 2			off-target 5			off-target 1			off-target 6			off-target 7			off-target 3
Cas9 [pmol]	rep_1	rep_2	rep_3	rep_1	rep_2	rep_3	rep_1	rep_2	rep_3	rep_1	rep_2	rep_3	rep_1	rep_2	rep_3	rep_1	rep_2	rep_3	rep_1	rep_2	rep_3	rep_1	rep_2	rep_3
160	0.727398	0.685343	0.723835	<0.1%	<0.1%	<0.1%	<0.1%	<0.1%	<0.1%	<0.1%	<0.1%	<0.1%	<0.1%	<0.1%	<0.1%	<0.1%	<0.1%	<0.1%	<0.1%	<0.1%	<0.1%	0.0359657	0.0387699	0.0349677
80	0.786821	0.69437	0.778188	<0.1%	<0.1%	<0.1%	<0.1%	<0.1%	<0.1%	<0.1%	<0.1%	<0.1%	0.000841616	0.000890321	0.000791238	<0.1%	<0.1%	<0.1%	<0.1%	<0.1%	<0.1%	0.0303712	0.0400413	0.0271722
40	0.735355	0.703336	0.731508	<0.1%	<0.1%	<0.1%	<0.1%	<0.1%	<0.1%	<0.1%	<0.1%	<0.1%	<0.1%	<0.1%	<0.1%	<0.1%	<0.1%	<0.1%	<0.1%	<0.1%	<0.1%	0.025477	0.0204273	0.0244235
20	0.674579	0.595551	0.669544	<0.1%	<0.1%	<0.1%	<0.1%	<0.1%	<0.1%	<0.1%	<0.1%	<0.1%	<0.1%	<0.1%	<0.1%	<0.1%	<0.1%	<0.1%	<0.1%	<0.1%	<0.1%	0.0151534	0.0151489	0.0118861
10	0.66496	0.669164	0.671793	<0.1%	<0.1%	<0.1%	<0.1%	<0.1%	<0.1%	<0.1%	<0.1%	<0.1%	<0.1%	<0.1%	<0.1%	<0.1%	<0.1%	<0.1%	<0.1%	<0.1%	<0.1%	0.0099777	0.0109109	0.00957178
5	0.528545	0.508309	0.518439	<0.1%	<0.1%	<0.1%	<0.1%	<0.1%	<0.1%	<0.1%	<0.1%	<0.1%	<0.1%	<0.1%	<0.1%	<0.1%	<0.1%	<0.1%	<0.1%	<0.1%	<0.1%	0.00439065	0.00525253	0.00573755
2.5	0.361061	0.326087	0.356871	<0.1%	<0.1%	<0.1%	<0.1%	<0.1%	<0.1%	<0.1%	<0.1%	<0.1%	<0.1%	<0.1%	<0.1%	<0.1%	<0.1%	<0.1%	<0.1%	<0.1%	<0.1%	0.0032458	0.00123096	0.00188545
Target/ref ID	PTPRC-ref:2-ref:1			PTPRC-ref:2-ref:57
FIG 1A Label	on-target			off-target 1
Cas9 [pmol]	rep_1	rep_2	rep_3	rep_1	rep_2	rep_3
160	0.856112	0.819063	0.84506	<0.1%	<0.1%	<0.1%
80	0.850791	0.842631	0.857907	<0.1%	<0.1%	<0.1%
40	0.823715	0.823101	0.825803	<0.1%	<0.1%	<0.1%
20	0.828993	0.843979	0.834787	<0.1%	<0.1%	<0.1%
10	0.73467	0.773365	0.748508	<0.1%	<0.1%	<0.1%
5	0.586253	0.60513	0.584317	<0.1%	<0.1%	<0.1%
2.5	0.498603	0.474957	0.512897	<0.1%	<0.1%	<0.1%
Target/ref ID	TRAC-ref:1			TRAC-ref:4			TRAC-ref:6
FIG 1A Label	on-target			off-target 2			off-target 1
Cas9 [pmol]	rep_1	rep_2	rep_3	rep_1	rep_2	rep_3	rep_1	rep_2	rep_3
160	0.775773	0.76844	0.768584	0.00441325	0.00449015	0.00428805	0.00927665	0.00675392	0.00911744
80	0.796032	0.782289	0.80263	0.00297704	0.00355079	0.00350943	0.0071151	0.00662522	0.0058243
40	0.791064	0.806083	0.795735	0.00302948	0.00339667	0.00175198	0.00454721	0.00653075	0.00522243
20	0.838582	0.750447	0.841249	0.00164078	0.0029402	0.00123372	0.0038558	0.003911	0.00375053
10	0.797663	0.804585	0.793435	0.000795633	0.00162679	0.0015899	0.00225853	0.00258492	0.00192876
5	0.625987	0.634625	0.617886	0.00109481	<0.1%	0.00127429	0.00132645	0.00122924	0.00172056
2.5	0.365997	0.409333	0.356244	<0.1%	<0.1%	<0.1%	<0.1%	<0.1%	<0.1%
