## Supplementary Materials and Tables for "Structural basis for Cas9 off-target activity": Table_S5.xlsx

### Sheet: Per mismatch type
		Position
Mismatch type	Mismatch/position	0	1	2	3	4	5	6	7	8	9	10	11	12	13	14	15	16	17	18	19	20
Pu-Py	rG-dT	PTPRC off-target #1 (wobble bp)	TRAC off-target #2 (wobble bp); FANCF off-target #4 (Unpaired, disordered);	TRAC off-target #1 (wobble bp)		AAVS1 off-target #1 (wobble bp, K+ coordination); AAVS1 off-target #5 (wobble bp, K+ coordination)									FANCF off-target #2 (wobble bp, K+ coordination); FANCF off-target #7 (wobble bp, K+ coordination)		TRAC off-target #1 (wobble bp, K+ coordination)
Pu-Py	rU-dG						FANCF off-target #1 (wobble bp imperfect, K+ coordination); FANCF off-target #3 (wobble bp imperfect, K+ coordination); FANCF off-target #6 (wobble bp imperfect, K+ coordination)				AAVS1 off-target #1 (Watson-Crick pairing, tautomerism?); AAVS1 off-target #2 (Watson-Crick pairing, tautomerism); TRAC off-target #1 (wobble bp, K+ coordination)	FANCF off-target #4 (wobble bp, K+ coordination); FANCF off-target #2 (wobble bp, K+ coordination)										AAVS1 off-target #5 (Unpaired, TS backbone shift)
Pu-Py	rA-dC		TRAC off-target #1 (unpaired, RNA base disordered)			FANCF off-target #2 (wobble base pair, tautomerism); FANCF off-target #3 (wobble base pair, tautomerism)						AAVS1 off-target #5 (rA wobble shift, 1 H bond)
Pu-Py	rC-dA									AAVS1 off-target #1 (mismatched H-bonding pattern)			FANCF off-target #7 (dA wobble shift, 1 H-bond, tilted bp)
Pu-Pu	rG-dA		AAVS1 off-target #2 (unpaired, RNA base disordered); AAVS1 off-target #4 (unpaired, RNA base disordered); FANCF off-target #5 (unpaired, RNA base disordered)										AAVS1 off-target #4 (Hoogsteen pairing, dA base syn)
Pu-Pu	rA-dG			FANCF off-target #4 (Unpaired)					AAVS1 off-target #2 (Hoogsteen pairing, rA base syn)												AAVS1 off-target #5 (Watson-Crick-like pairing, backbone shift)
Pu-Pu	rG-dG	FANCF off-target #3 (Hoogsteen pairing dG base syn)	FANCF off-target #4 (Unpaired, disordered)				FANCF off-target #5 (Hoogsteen pairing, rG base syn)								FANCF off-target #5 (Hoogsteen pairing, rG base syn)
Pu-Pu	rA-dA						PTPRC off-target #1 (unpaired, dA base extruded)													FANCF off-target #6 (unpaired, dA base extruded)	AAVS1 off-target #2 (unpaired, TS backbone distortion, dA base extruded)
Py-Py	rC-dT							FANCF off-target #6 (unpaired, preserved base stacking, K+ coordination)	FANCF off-target #7 (unpaired, bridged by R895 sidechain )	AAVS1 off-target #2 (partial pairing, 1 H-bond)
Py-Py	rU-dC										FANCF off-target #1 (2 H-bonds, , rU backbone shift, propeller twist, water coordination)
Py-Py	rU-dT								TRAC off-target #2 (unpaired, propeller twist, K+ coordination)	PTPRC off-target #1 (1 H-bond, propeller twist)	FANCF off-target #5 (dT wobble shift, rU backbone distortion, propeller twist); TRAC off-target #2 (1 H-bond, propeller twist)								CD34 off-target #9 (1 H-bond, rU base syn)			AAVS1 off-target #4 (Unpaired, dT base disordered)
Py-Py	rC-dC						AAVS1 off-target #2 (Partial pairing, preserved base stacking, bridging water)			AAVS1 off-target #3 (Unpaired, preserved base stacking)							AAVS1 off-target #3 (1 H-bond, dC wobble shift)
Deletion	RNA skip							CD34 off-target #9 (Base skip by DNA base tilting, rA base unpaired)									PTPRC off-target #1 (Base skip by DNA base tilting, rU15 base unpaired)		FANCF off-target #3 (Base skip by DNA base tilting, rC17 base unpaired)

### Sheet: Per off-target
Gene	Target	0	1	2	3	4	5	6	7	8	9	10	11	12	13	14	15	16	17	18	19	20	Description
AAVS1	off-target #1										rU-dG												Watson-Crick pairing, tautomerism or protonation?
AAVS1	off-target #1									rC-dA													mismatched H-bonding pattern
AAVS1	off-target #1					rG-dT																	wobble bp, K+ coordination
AAVS1	off-target #2																				rA-dA		unpaired, TS backbone distortion, dA base extruded
AAVS1	off-target #2										rU-dG												Watson-Crick pairing, tautomerism
AAVS1	off-target #2									rC-dT													partial pairing, 1 H-bond
AAVS1	off-target #2								rA-dG														Hoogsteen pairing, rA base syn
AAVS1	off-target #2						rC-dC																partial pairing, preserved base stacking, bridging water
AAVS1	off-target #2	rG-dA																					Unpaired, RNA base disordered
AAVS1	off-target #3																rC-dC						1 H-bond, dC wobble shift
AAVS1	off-target #3									rC-dC													unpaired, preserved base stacking
AAVS1	off-target #4																					rU-dT	unpaired, dT base disordered
AAVS1	off-target #4												rG-dA										Hoogsteen pairing, dA base syn
AAVS1	off-target #4	rG-dA																					unpaired, RNA base disordered
AAVS1	off-target #5																					rU-dG	unpaired, TS backbone shift
AAVS1	off-target #5																				rA-dG		Watson-Crick pairing, backbone shift
AAVS1	off-target #5											dC-rA											rA wobble shift, 1 H bond
AAVS1	off-target #5					rG-dT																	wobble bp, K+ coordination
FANCF	off-target #1										rU-dC												2 H-bonds, , rU backbone shift, propeller twist, water coordination
FANCF	off-target #1						rU-dG																wobble bp imperfect, K+ coordination
FANCF	off-target #2														rG-dT								wobble bp, K+ coordination
FANCF	off-target #2											rU-dG											wobble bp, K+ coordination
FANCF	off-target #2					rA-dC																	wobble base pair, tautomerism
FANCF	off-target #3																		skip				RNA base skip, DNA base tilting
FANCF	off-target #3						rU-dG																wobble bp imperfect, K+ coordination
FANCF	off-target #3					rA-dC																	wobble base pair, tautomerism
FANCF	off-target #3	rG-dG																					Hoogsteen pairing dG base syn
FANCF	off-target #4											rU-dG											wobble bp, K+ coordination
FANCF	off-target #4			rA-dG																			unpaired
FANCF	off-target #4		rG-dG																				Disordered, presumaby unpaired
FANCF	off-target #4	rG-dT																					Disordered, presumaby unpaired
FANCF	off-target #5														rG-dG								Hoogsteen pairing, rG base syn
FANCF	off-target #5										rU-dT												dT wobble shift, rU backbone distortion, propeller twist
FANCF	off-target #5	rG-dA																					unpaired, RNA base disordered
FANCF	off-target #6																			rA-dA			unpaired
FANCF	off-target #6							rC-dT															unpaired, preserved base stacking, K+ coordination
FANCF	off-target #6						rU-dG																wobble bp imperfect, K+ coordination
FANCF	off-target #7														rG-dT								wobble bp imperfect, K+ coordination
FANCF	off-target #7												rC-dA										dA wobble shift, 1 H-bond, tilted bp
FANCF	off-target #7								rC-dT														unpaired, bridged by Cas9 R895 sidechain
PTPRC	off-target #1																skip						RNA base skip, DNA base tilting
PTPRC	off-target #1									rU-dT													1 H-bond, propeller twist
PTPRC	off-target #1						rA-dA																unpaired
PTPRC	off-target #1	rG-dT																					wobble bp
TRAC	off-target #1																rG-dT						wobble bp, K+ coordination
TRAC	off-target #1										rU-dG												wobble bp, K+ coordination
TRAC	off-target #1		rG-dT																				wobble bp
TRAC	off-target #1	rA-dC																					unpaired, RNA base disordered
TRAC	off-target #2										rU-dT												1 H-bond, propeller twist
TRAC	off-target #2								rU-dT														unpaired, propeller twist, K+ coordination
TRAC	off-target #2		rG-dT																				wobble bp
CD34	off-target #9							skip															RNA base skip
CD34	off-target #9																		rU-dT				1 H-bond, rU base syn
