## Supplementary Materials and Tables for "Structural basis for Cas9 off-target activity": Table_S7.xlsx

### Sheet: R895A cleavage
Gene	Target	Cas9	24 h cleavage (%)	kobs (min-1)	kon (M-1 . s-1)	koff (s-1)	Kd (pM)	24 h cleavage (%) PAMmer	kobs (min-1) PAMmer
FANCF	on-target	WT	97.5	0.238 ± 0.013	4.02 ± 0.33 × 106	6.77 ± 1.33 × 10-5	16.9 ± 3.6	98.3	0.565 ± 0.054
FANCF	on-target	R895A	97.1	0.095 ± 0.008	4.87 ± 0.26 × 106	7.03 ± 0.47 × 10-5	14.5 ± 1.2	97.9	0.421 ± 0.043
FANCF	off-target #7	WT	5.2	0.004 ± 0.0003	5.23 ± 0.59 × 106	2.90 ± 0.23 × 10-3	555 ± 76	94.5	0.013 ± 0.001
FANCF	off-target #7	R895A	6.1	0.004 ± 0.0003	5.06 ± 0.56 × 106	2.36 ± 0.23 × 10-3	466 ± 69	96.5	0.014 ± 0.002
