## Supplementary Materials and Tables for "Structural basis for Cas9 off-target activity": Table_S8.xlsx

### Sheet: R895A cleavage
Gene	Target	24 h cleavage (%)	kobs (min-1)	kon (M-1 . s-1)	koff (s-1)	Kd (pM)	24 h cleavage (%) PAMmer	kobs (min-1) PAMmer
AAVS1	on-target	92.2	1.624 ± 0.159	3.95 ± 0.26 × 106	5.74 ± 0.73 × 10-5	14.5 ± 2.1	95	0.562 ± 0.073
AAVS1	off-target #2	95.1	0.034 ± 0.002	8.75 ± 0.31 × 106	3.38 ± 0.08 × 10-3	386 ± 16	85.5	0.004 ± 0.0001
AAVS1	off-target #2-rev	85	0.007 ± 0.0002	7.78 ± 0.18 × 106	3.82 ± 0.09 × 10-3	492 ± 16	75.2	0.002 ± 0.00006
AAVS1	off-target #23	63.4	0.001 ± 0.00005	NM	NM	NM	68.8	0.001 ± 0.00006
AAVS1	off-target #23-rev	13.7	0.0004 ± 0.0002	NM	NM	NM	54.5	0.001 ± 0.00007
AAVS1	off-target #37	25.9	0.001 ± 0.00006	NM	NM	NM	35.5	0.001 ± 0.00006
AAVS1	off-target #37-rev	7.2	0.00005 ± 0.0003	NM	NM	NM	42.7	0.001 ± 0.0001
CD34	on-target	96.6	0.261 ± 0.008	NM	NM	NM	93	0.044 ± 0.001
CD34	off-target #9	63.3	0.002 ± 0.00007	NM	NM	NM	26.8	0.001 ± 0.0001
