## Supplementary Materials and Tables for "Structural basis for Cas9 off-target activity": Table_S9.xlsx

### Sheet: DNA oligonucleotides
Description	Sequence (5' - 3')	Purpose
AAVS1 sgRNA template 2-stem	TAATACGACTCACTATAGGGGGGCCACTAGGGACAGGATGTTTTAGAGCTAGAAATAGCAAGTTAAAATAAGGCTAGTCCGTTATCAACTTGAAAAAGTG	DNA template for T7 in vitro transcription of the AAVS1 targeting sgRNA with 2 stem loops for crystallisation
AAVS1 sgRNA template 3-stem	TAATACGACTCACTATAGGGGGGCCACTAGGGACAGGATGTTTTAGAGCTAGAAATAGCAAGTTAAAATAAGGCTAGTCCGTTATCAACTTGAAAAAGTGGCACCGAGTCGGTGCTTTT	DNA template for T7 in vitro transcription of the AAVS1 targeting sgRNA with 3 stem loops for cleavage and binding experiments
FANCF sgRNA template 2-stem	TAATACGACTCACTATAGGGGAATCCCTTCTGCAGCACCGTTTTAGAGCTAGAAATAGCAAGTTAAAATAAGGCTAGTCCGTTATCAACTTGAAAAAGTG	DNA template for T7 in vitro transcription of the FANCF targeting sgRNA with 2 stem loops for crystallisation
FANCF sgRNA template 3-stem	TAATACGACTCACTATAGGGGAATCCCTTCTGCAGCACCGTTTTAGAGCTAGAAATAGCAAGTTAAAATAAGGCTAGTCCGTTATCAACTTGAAAAAGTGGCACCGAGTCGGTGCTTTT	DNA template for T7 in vitro transcription of the FANCF targeting sgRNA with 3 stem loops for cleavage and binding experiments
PTPRC sgRNA template 2-stem	TAATACGACTCACTATAGGGCAAAACTCAACCCTACCCCGTTTTAGAGCTAGAAATAGCAAGTTAAAATAAGGCTAGTCCGTTATCAACTTGAAAAAGTG	DNA template for T7 in vitro transcription of the PTPRC targeting sgRNA with 2 stem loops for crystallisation
PTPRC sgRNA template 3-stem	TAATACGACTCACTATAGGGCAAAACTCAACCCTACCCCGTTTTAGAGCTAGAAATAGCAAGTTAAAATAAGGCTAGTCCGTTATCAACTTGAAAAAGTGGCACCGAGTCGGTGCTTTT	DNA template for T7 in vitro transcription of the PTPRC targeting sgRNA with 3 stem loops for cleavage and binding experiments
TRAC sgRNA template 2-stem	TAATACGACTCACTATAGGAGAGTCTCTCAGCTGGTACAGTTTTAGAGCTAGAAATAGCAAGTTAAAATAAGGCTAGTCCGTTATCAACTTGAAAAAGTG	DNA template for T7 in vitro transcription of the TRAC targeting sgRNA with 2 stem loops for crystallisation
TRAC sgRNA template 3-stem	TAATACGACTCACTATAGGAGAGTCTCTCAGCTGGTACAGTTTTAGAGCTAGAAATAGCAAGTTAAAATAAGGCTAGTCCGTTATCAACTTGAAAAAGTGGCACCGAGTCGGTGCTTTT	DNA template for T7 in vitro transcription of the TRAC targeting sgRNA with 3 stem loops for cleavage and binding experiments
CD34 sgRNA template 2-stem	TAATACGACTCACTATAGGATAGGAGAAGATGATGTATAGTTTTAGAGCTAGAAATAGCAAGTTAAAATAAGGCTAGTCCGTTATCAACTTGAAAAAGTG	DNA template for T7 in vitro transcription of the CD34 targeting sgRNA with 2 stem loops for crystallisation
CD34 sgRNA template 3-stem	TAATACGACTCACTATAGGATAGGAGAAGATGATGTATAGTTTTAGAGCTAGAAATAGCAAGTTAAAATAAGGCTAGTCCGTTATCAACTTGAAAAAGTGGCACCGAGTCGGTGCTTTT	DNA template for T7 in vitro transcription of the CD34 targeting sgRNA with 3 stem loops for cleavage and binding experiments
AAVS1 on-target NTS X-tal	GGATTGGTATTG	Non-target strand oligo for crystallization of AAVS1 on-target
AAVS1 on-target TS X-tal	CAATACCAATCCTGTCCCTAGTGGCCCC	Target strand oligo for crystallization of AAVS1 on-target
AAVS1 off-target #1 NTS X-tal	AGGATGGGTATTG	Non-target strand oligo for crystallization of AAVS1 off-target #1
AAVS1 off-target #1 TS X-tal	CAATACCCATCCTGTCCCTGATGGTCCC	Target strand oligo for crystallization of AAVS1 off-target #1
AAVS1 off-target #2 NTS X-tal	GGTTTGGTATTG	Non-target strand oligo for crystallization of AAVS1 off-target #2
AAVS1 off-target #2 TS X-tal	CAATACCAAACCTGTCCCTGTGGCCCCA	Target strand oligo for crystallization of AAVS1 off-target #2
AAVS1 off-target #3 NTS X-tal	GGATAGGTATTG	Non-target strand oligo for crystallization of AAVS1 off-target #3
AAVS1 off-target #3 TS X-tal	CAATACCTATCCTCTCCCTACTGGCCCC	Target strand oligo for crystallization of AAVS1 off-target #3
AAVS1 off-target #4 NTS X-tal	GGAATGGTATTG	Non-target strand oligo for crystallization of AAVS1 off-target #4
AAVS1 off-target #4 TS X-tal	CAATACCATTCCTGTCCATAGTGGCCCA	Target strand oligo for crystallization of AAVS1 off-target #4
AAVS1 off-target #5 NTS X-tal	GGCCTGGTATTG	Non-target strand oligo for crystallization of AAVS1 off-target #5
AAVS1 off-target #5 TS X-tal	CAATACCAGGCCTGTCCCCAGTGGTCCC	Target strand oligo for crystallization of AAVS1 off-target #5
FANCF on-target NTS X-tal	CACCTGGTATTG	Non-target strand oligo for crystallization of FANCF on-target
FANCF on-target TS X-tal	CAATACCAGGTGCTGCAGAAGGGATTCC	Target strand oligo for crystallization of FANCF on-target
FANCF off-target #1/2/4/5/7 NTS X-tal	CACCAGGTATTG	Non-target strand oligo for crystallization of FANCF off-target #1/2/4/5/7
FANCF off-target #1 TS X-tal	CAATACCTGGTGCTGCAGACGGGGTTCC	Target strand oligo for crystallization of FANCF off-target #1
FANCF off-target #2 TS X-tal	CAATACCTGGTGCTGTAGGAGGGACTCC	Target strand oligo for crystallization of FANCF off-target #2
FANCF off-target #3 NTS X-tal	GACCCGGTATTG	Non-target strand oligo for crystallization of FANCF off-target #3
FANCF off-target #3 TS X-tal	CAATACCGGGTCTGCAGAAGGGGCTCCG	Target strand oligo for crystallization of FANCF off-target #3
FANCF off-target #4 TS X-tal	CAATACCTGGTGCTGCAGGAGGGATGGT	Target strand oligo for crystallization of FANCF off-target #4
FANCF off-target #5 TS X-tal	CAATACCTGGTGCTGGAGATGGGATTCA	Target strand oligo for crystallization of FANCF off-target #5
FANCF off-target #6 NTS X-tal	CTCCAGGTATTG	Non-target strand oligo for crystallization of FANCF off-target #6
FANCF off-target #6 TS X-tal	CAATACCTGGAGCTGCAGAAGGTGTTCC	Target strand oligo for crystallization of FANCF off-target #6
FANCF off-target #7 TS X-tal	CAATACCTGGTGCTGTAAAAGTGATTCC	Target strand oligo for crystallization of FANCF off-target #7
PTPRC on-target/off-target #1 NTS X-tal	CCCCTGGTATTG	Non-target strand oligo for crystallization of PTPRC on-target and off-target #1
PTPRC on-target TS X-tal	CAATACCAGGGGTAGGGTTGAGTTTTGC	Target strand oligo for crystallization of PTPRC on-target
PTPRC off-target #1 TS X-tal	CAATACCAGGGGTGGGTTGTGTATTGCT	Target strand oligo for crystallization of PTPRC off-target #1
TRAC on-target NTS X-tal	TACACGGTATTG	Non-target strand oligo for crystallization of TRAC on-target
TRAC on-target TS X-tal	CAATACCGTGTACCAGCTGAGAGACTCT	Target strand oligo for crystallization of TRAC on-target
TRAC off-target #1/2 NTS X-tal	TACATGGTATTG	Non-target strand oligo for crystallization of TRAC off-target #1/2
TRAC off-target #1 TS X-tal	CAATACCATGTACTAGCTGGGAGACTTC	Target strand oligo for crystallization of TRAC off-target #1
TRAC off-target #2 TS X-tal	CAATACCATGTACCAGCTGTGTGACTTT	Target strand oligo for crystallization of TRAC off-target #2
CD34 off-target #9 NTS X-tal	AATATGGTATTG	Non-target strand oligo for crystallization of CD34 off-target #9
CD34 off-target #9 TS X-tal	CAATACCATATTCATCATCTTCCCTATC	Target strand oligo for crystallization of CD34 off-target #9
AAVS1 on-target TS cleavage	/ATTO-532/ - CGACAATACCAATCCTGTCCCTAGTGGCCCCAGATGAGC	5' labeled full-length target strand oligo of AAVS1 on-target, used for cleavage analysis
AAVS1 on-target NTS cleavage	GCTCATCTGGGGCCACTAGGGACAGGATTGGTATTGTCG	Unlabeled full-length non-target strand oligo of AAVS1 on-target, used for cleavage analysis
AAVS1 off-target #1 TS cleavage	/ATTO-532/ - CGACAATACCCATCCTGTCCCTGATGGTCCCAGATGAGC	5' labeled full-length target strand oligo of AAVS1 off-target #1, used for cleavage analysis
AAVS1 off-target #1 NTS cleavage	GCTCATCTGGGACCATCAGGGACAGGATGGGTATTGTCG	Unlabeled full-length non-target strand oligo of AAVS1 off-target #1, used for cleavage analysis
AAVS1 off-target #2 TS cleavage	/ATTO-532/ - CGACAATACCAAACCTGTCCCTGTGGCCCCAAGATGAGC	5' labeled full-length target strand oligo of AAVS1 off-target #2, used for cleavage analysis
AAVS1 off-target #2 NTS cleavage	GCTCATCTTGGGGCCACAGGGACAGGTTTGGTATTGTCG	Unlabeled full-length non-target strand oligo of AAVS1 off-target #2, used for cleavage analysis
AAVS1 off-target #3 TS cleavage	/ATTO-532/ - CGACAATACCTATCCTCTCCCTACTGGCCCCAGATGAGC	5' labeled full-length target strand oligo of AAVS1 off-target #3, used for cleavage analysis
AAVS1 off-target #3 NTS cleavage	GCTCATCTGGGGCCAGTAGGGAGAGGATAGGTATTGTCG	Unlabeled full-length non-target strand oligo of AAVS1 off-target #3, used for cleavage analysis
AAVS1 off-target #4 TS cleavage	/ATTO-532/ - CGACAATACCATTCCTGTCCATAGTGGCCCAAGATGAGC	5' labeled full-length target strand oligo of AAVS1 off-target #4, used for cleavage analysis
AAVS1 off-target #4 NTS cleavage	GCTCATCTTGGGCCACTATGGACAGGAATGGTATTGTCG	Unlabeled full-length non-target strand oligo of AAVS1 off-target #4, used for cleavage analysis
AAVS1 off-target #5 TS cleavage	/ATTO-532/ - CGACAATACCAGGCCTGTCCCCAGTGGTCCCAGATGAGC	5' labeled full-length target strand oligo of AAVS1 off-target #5, used for cleavage analysis
AAVS1 off-target #5 NTS cleavage	GCTCATCTGGGACCACTGGGGACAGGCCTGGTATTGTCG	Unlabeled full-length non-target strand oligo of AAVS1 off-target #5, used for cleavage analysis
AAVS1 off-target #2-rev TS cleavage	/ATTO-532/ - CGACAATACCAAACCTGTCCCTGGGGCCCCAAGATGAGC	5' labeled full-length target strand oligo of AAVS1 off-target #2 with one reversed mismatch, used for cleavage analysis
AAVS1 off-target #2-rev NTS cleavage	GCTCATCTTGGGGCCCCAGGGACAGGTTTGGTATTGTCG	Unlabeled full-length non-target strand oligo of AAVS1 off-target #2 with one reversed mismatch, used for cleavage analysis
AAVS1 off-target #23 TS cleavage	/ATTO-532/ - CGACAATACCCATCCTGGCCCTGTGGCCCTGAGATGAGC	5' labeled full-length target strand oligo of AAVS1 off-target #23, used for cleavage analysis
AAVS1 off-target #23 NTS cleavage	GCTCATCTCAGGGCCACAGGGCCAGGATGGGTATTGTCG	Unlabeled full-length non-target strand oligo of AAVS1 off-target #23, used for cleavage analysis
AAVS1 off-target #23-rev TS cleavage	/ATTO-532/ - CGACAATACCCATCCTGGCCCTGGGGCCCTGAGATGAGC	5' labeled full-length target strand oligo of AAVS1 off-target #23 with one reversed mismatch, used for cleavage analysis
AAVS1 off-target #23-rev NTS cleavage	GCTCATCTCAGGGCCCCAGGGCCAGGATGGGTATTGTCG	Unlabeled full-length non-target strand oligo of AAVS1 off-target #23 with one reversed mismatch, used for cleavage analysis
AAVS1 off-target #37 TS cleavage	/ATTO-532/ - CGACAATACCCATCCTGTCTCTGTGGCTCATAGATGAGC	5' labeled full-length target strand oligo of AAVS1 off-target #37, used for cleavage analysis
AAVS1 off-target #37 NTS cleavage	GCTCATCTATGAGCCACAGAGACAGGATGGGTATTGTCG	Unlabeled full-length non-target strand oligo of AAVS1 off-target #37, used for cleavage analysis
AAVS1 off-target #37-rev TS cleavage	/ATTO-532/ - CGACAATACCCATCCTGTCTCTGGGGCTCATAGATGAGC	5' labeled full-length target strand oligo of AAVS1 off-target #37 with one reversed mismatch, used for cleavage analysis
AAVS1 off-target #37-rev NTS cleavage	GCTCATCTATGAGCCCCAGAGACAGGATGGGTATTGTCG	Unlabeled full-length non-target strand oligo of AAVS1 off-target #37 with one reversed mismatch, used for cleavage analysis
FANCF on-target TS cleavage	/ATTO-532/ - CGACAATACCAGGTGCTGCAGAAGGGATTCCAGATGAGC	5' labeled full-length target strand oligo of FANCF on-target, used for cleavage analysis
FANCF on-target NTS cleavage	GCTCATCTGGAATCCCTTCTGCAGCACCTGGTATTGTCG	Unlabeled full-length non-target strand oligo of FANCF on-target, used for cleavage analysis
FANCF off-target #1 TS cleavage	/ATTO-532/ - CGACAATACCTGGTGCTGCAGACGGGGTTCCAGATGAGC	5' labeled full-length target strand oligo of FANCF off-target #1, used for cleavage analysis
FANCF off-target #1 NTS cleavage	GCTCATCTGGAACCCCGTCTGCAGCACCAGGTATTGTCG	Unlabeled full-length non-target strand oligo of FANCF off-target #1, used for cleavage analysis
FANCF off-target #2 TS cleavage	/ATTO-532/ - CGACAATACCTGGTGCTGTAGGAGGGACTCCAGATGAGC	5' labeled full-length target strand oligo of FANCF off-target #2, used for cleavage analysis
FANCF off-target #2 NTS cleavage	GCTCATCTGGAGTCCCTCCTACAGCACCAGGTATTGTCG	Unlabeled full-length non-target strand oligo of FANCF off-target #2, used for cleavage analysis
FANCF off-target #3 TS cleavage	/ATTO-532/ - CGACAATACCGGGTCTGCAGAAGGGGCTCCGAGATGAGC	5' labeled full-length target strand oligo of FANCF off-target #3, used for cleavage analysis
FANCF off-target #3 NTS cleavage	GCTCATCTCGGAGCCCCTTCTGCAGACCCGGTATTGTCG	Unlabeled full-length non-target strand oligo of FANCF off-target #3, used for cleavage analysis
FANCF off-target #4 TS cleavage	/ATTO-532/ - CGACAATACCTGGTGCTGCAGGAGGGATGGTAGATGAGC	5' labeled full-length target strand oligo of FANCF off-target #4, used for cleavage analysis
FANCF off-target #4 NTS cleavage	GCTCATCTACCATCCCTCCTGCAGCACCAGGTATTGTCG	Unlabeled full-length non-target strand oligo of FANCF off-target #4, used for cleavage analysis
FANCF off-target #5 TS cleavage	/ATTO-532/ - CGACAATACCTGGTGCTGGAGATGGGATTCAAGATGAGC	5' labeled full-length target strand oligo of FANCF off-target #5, used for cleavage analysis
FANCF off-target #5 NTS cleavage	GCTCATCTTGAATCCCATCTCCAGCACCAGGTATTGTCG	Unlabeled full-length non-target strand oligo of FANCF off-target #5, used for cleavage analysis
FANCF off-target #6 TS cleavage	/ATTO-532/ - CGACAATACCTGGAGCTGCAGAAGGTGTTCCAGATGAGC	5' labeled full-length target strand oligo of FANCF off-target #6, used for cleavage analysis
FANCF off-target #6 NTS cleavage	GCTCATCTGGAACACCTTCTGCAGCTCCAGGTATTGTCG	Unlabeled full-length non-target strand oligo of FANCF off-target #6, used for cleavage analysis
FANCF off-target #7 TS cleavage	/ATTO-532/ - CGACAATACCTGGTGCTGTAAAAGTGATTCCAGATGAGC	5' labeled full-length target strand oligo of FANCF off-target #7, used for cleavage analysis
FANCF off-target #7 NTS cleavage	GCTCATCTGGAATCACTTTTACAGCACCAGGTATTGTCG	Unlabeled full-length non-target strand oligo of FANCF off-target #7, used for cleavage analysis
FANCF off-target #8 TS cleavage	/ATTO-532/ - CGACAATACCACGGTGCTGCAGAAGGGATTCCAGATGAGC	5' labeled full-length target strand oligo of FANCF off-target #8, used for cleavage analysis
FANCF off-target #8 NTS cleavage	GCTCATCTGGAATCCCTTCTGCAGCACCGTGGTATTGTCG	Unlabeled full-length non-target strand oligo of FANCF off-target #8, used for cleavage analysis
PTPRC on-target TS cleavage	/ATTO-532/ - CGACAATACCAGGGGTAGGGTTGAGTTTTGCAGATGAGC	5' labeled full-length target strand oligo of PTPRC on-target, used for cleavage analysis
PTPRC on-target NTS cleavage	GCTCATCTGCAAAACTCAACCCTACCCCAGGTATTGTCG	Unlabeled full-length non-target strand oligo of PTPRC on-target, used for cleavage analysis
PTPRC off-target #1 TS cleavage	/ATTO-532/ - CGACAATACCAGGGGTGGGTTGTGTATTGCTAGATGAGC	5' labeled full-length target strand oligo of PTPRC off-target #1, used for cleavage analysis
PTPRC off-target #1 NTS cleavage	GCTCATCTAGCAATACACAACCCACCCCAGGTATTGTCG	Unlabeled full-length non-target strand oligo of PTPRC off-target #1, used for cleavage analysis
TRAC on-target TS cleavage	/ATTO-532/ - CGACAATACCGTGTACCAGCTGAGAGACTCTAGATGAGC	5' labeled full-length target strand oligo of TRAC on-target, used for cleavage analysis
TRAC on-target NTS cleavage	GCTCATCTAGAGTCTCTCAGCTGGTACACGGTATTGTCG	Unlabeled full-length non-target strand oligo of TRAC on-target, used for cleavage analysis
TRAC off-target #1 TS cleavage	/ATTO-532/ - CGACAATACCATGTACTAGCTGGGAGACTTCAGATGAGC	5' labeled full-length target strand oligo of TRAC off-target #1, used for cleavage analysis
TRAC off-target #1 NTS cleavage	GCTCATCTGAAGTCTCCCAGCTAGTACATGGTATTGTCG	Unlabeled full-length non-target strand oligo of TRAC off-target #1, used for cleavage analysis
TRAC off-target #2 TS cleavage	/ATTO-532/ - CGACAATACCATGTACCAGCTGTGTGACTTTAGATGAGC	5' labeled full-length target strand oligo of TRAC off-target #2, used for cleavage analysis
TRAC off-target #2 NTS cleavage	GCTCATCTAAAGTCACACAGCTGGTACATGGTATTGTCG	Unlabeled full-length non-target strand oligo of TRAC off-target #2, used for cleavage analysis
CD34 on-target TS cleavage	/ATTO-532/ - CGACAATACCCTATACATCATCTTCTCCTATAGATGAGC	5' labeled full-length target strand oligo of CD34 on-target, used for cleavage analysis
CD34 on-target NTS cleavage	GCTCATCTATAGGAGAAGATGATGTATAGGGTATTGTCG	Unlabeled full-length non-target strand oligo of CD34 on-target, used for cleavage analysis
CD34 off-target #9 TS cleavage	/ATTO-532/ - CGACAATACCATATTCATCATCTTCCCTATCAGATGAGC	5' labeled full-length target strand oligo of CD34 off-target #9, used for cleavage analysis
CD34 off-target #9 NTS cleavage	GCTCATCTGATAGGGAAGATGATGAATATGGTATTGTCG	Unlabeled full-length non-target strand oligo of CD34 off-target #9, used for cleavage analysis
AGG PAMmer NTS cleavage	AGGTATTGTCG	Unlabeled trimmed non-target strand oligo containing AGG PAM, used for cleavage analysis
TGG PAMmer NTS cleavage	TGGTATTGTCG	Unlabeled trimmed non-target strand oligo containing TGG PAM, used for cleavage analysis
CGG PAMmer NTS cleavage	CGGTATTGTCG	Unlabeled trimmed non-target strand oligo containing CGG PAM, used for cleavage analysis
GGG PAMmer NTS cleavage	GGGTATTGTCG	Unlabeled trimmed non-target strand oligo containing GGG PAM, used for cleavage analysis
AAVS1 on-target TS switchSENSE	TTCCAATCCTGTCCCTAGTGGCCCC	Target strand for AAVS1 on-target switchSENSE binding analysis
AAVS1 on-target NTS switchSENSE	GGGGCCACTAGGGACAGGATTGGAAATCAGCGTGCGAGCGTTCTTACTAATCATACATCAGTGAGACAGACGA	Non-target strand for AAVS1 on-target switchSENSE binding analysis, containing chip hybridisation sequence
AAVS1 off-target #1 TS switchSENSE	TTCCCATCCTGTCCCTGATGGTCCC	Target strand for AAVS1 off-target #1 switchSENSE binding analysis
AAVS1 off-target #1 NTS switchSENSE	GGGACCATCAGGGACAGGATGGGAAATCAGCGTGCGAGCGTTCTTACTAATCATACATCAGTGAGACAGACGA	Non-target strand for AAVS1 off-target #1 switchSENSE binding analysis, containing chip hybridisation sequence
AAVS1 off-target #2 TS switchSENSE	TTCCAAACCTGTCCCTGTGGCCCCA	Target strand for AAVS1 off-target #2 switchSENSE binding analysis
AAVS1 off-target #2 NTS switchSENSE	TGGGGCCACAGGGACAGGTTTGGAAATCAGCGTGCGAGCGTTCTTACTAATCATACATCAGTGAGACAGACGA	Non-target strand for AAVS1 off-target #2 switchSENSE binding analysis, containing chip hybridisation sequence
AAVS1 off-target #3 TS switchSENSE	TTCCTATCCTCTCCCTACTGGCCCC	Target strand for AAVS1 off-target #3 switchSENSE binding analysis
AAVS1 off-target #3 NTS switchSENSE	GGGGCCAGTAGGGAGAGGATAGGAAATCAGCGTGCGAGCGTTCTTACTAATCATACATCAGTGAGACAGACGA	Non-target strand for AAVS1 off-target #3 switchSENSE binding analysis, containing chip hybridisation sequence
AAVS1 off-target #4 TS switchSENSE	TTCCATTCCTGTCCATAGTGGCCCA	Target strand for AAVS1 off-target #4 switchSENSE binding analysis
AAVS1 off-target #4 NTS switchSENSE	TGGGCCACTATGGACAGGAATGGAAATCAGCGTGCGAGCGTTCTTACTAATCATACATCAGTGAGACAGACGA	Non-target strand for AAVS1 off-target #4 switchSENSE binding analysis, containing chip hybridisation sequence
AAVS1 off-target #5 TS switchSENSE	TTCCAGGCCTGTCCCCAGTGGTCCC	Target strand for AAVS1 off-target #5 switchSENSE binding analysis
AAVS1 off-target #5 NTS switchSENSE	GGGACCACTGGGGACAGGCCTGGAAATCAGCGTGCGAGCGTTCTTACTAATCATACATCAGTGAGACAGACGA	Non-target strand for AAVS1 off-target #5 switchSENSE binding analysis, containing chip hybridisation sequence
AAVS1 off-target #6 TS switchSENSE	TTCCAAACCTGTCCCTGGGGCCCCA	Target strand for AAVS1 off-target #6 switchSENSE binding analysis
AAVS1 off-target #6 NTS switchSENSE	TGGGGCCCCAGGGACAGGTTTGGAAATCAGCGTGCGAGCGTTCTTACTAATCATACATCAGTGAGACAGACGA	Non-target strand for AAVS1 off-target #6 switchSENSE binding analysis, containing chip hybridisation sequence
FANCF on-target TS switchSENSE	TTCCAGGTGCTGCAGAAGGGATTCC	Target strand for FANCF on-target switchSENSE binding analysis
FANCF on-target NTS switchSENSE	GGAATCCCTTCTGCAGCACCTGGAAATCAGCGTGCGAGCGTTCTTACTAATCATACATCAGTGAGACAGACGA	Non-target strand for FANCF on-target switchSENSE binding analysis, containing chip hybridisation sequence
FANCF off-target #1 TS switchSENSE	TTCCTGGTGCTGCAGACGGGGTTCC	Target strand for FANCF off-target #1 switchSENSE binding analysis
FANCF off-target #1 NTS switchSENSE	GGAACCCCGTCTGCAGCACCAGGAAATCAGCGTGCGAGCGTTCTTACTAATCATACATCAGTGAGACAGACGA	Non-target strand for FANCF off-target #1 switchSENSE binding analysis, containing chip hybridisation sequence
FANCF off-target #2 TS switchSENSE	TTCCTGGTGCTGTAGGAGGGACTCC	Target strand for FANCF off-target #2 switchSENSE binding analysis
FANCF off-target #2 NTS switchSENSE	GGAGTCCCTCCTACAGCACCAGGAAATCAGCGTGCGAGCGTTCTTACTAATCATACATCAGTGAGACAGACGA	Non-target strand for FANCF off-target #2 switchSENSE binding analysis, containing chip hybridisation sequence
FANCF off-target #3 TS switchSENSE	TTCCGGGTCTGCAGAAGGGGCTCCG	Target strand for FANCF off-target #3 switchSENSE binding analysis
FANCF off-target #3 NTS switchSENSE	CGGAGCCCCTTCTGCAGACCCGGAAATCAGCGTGCGAGCGTTCTTACTAATCATACATCAGTGAGACAGACGA	Non-target strand for FANCF off-target #3 switchSENSE binding analysis, containing chip hybridisation sequence
FANCF off-target #4 TS switchSENSE	TTCCTGGTGCTGCAGGAGGGATGGT	Target strand for FANCF off-target #4 switchSENSE binding analysis
FANCF off-target #4 NTS switchSENSE	ACCATCCCTCCTGCAGCACCAGGAAATCAGCGTGCGAGCGTTCTTACTAATCATACATCAGTGAGACAGACGA	Non-target strand for FANCF off-target #4 switchSENSE binding analysis, containing chip hybridisation sequence
FANCF off-target #5 TS switchSENSE	TTCCTGGTGCTGGAGATGGGATTCA	Target strand for FANCF off-target #5 switchSENSE binding analysis
FANCF off-target #5 NTS switchSENSE	TGAATCCCATCTCCAGCACCAGGAAATCAGCGTGCGAGCGTTCTTACTAATCATACATCAGTGAGACAGACGA	Non-target strand for FANCF off-target #5 switchSENSE binding analysis, containing chip hybridisation sequence
FANCF off-target #6 TS switchSENSE	TTCCTGGAGCTGCAGAAGGTGTTCC	Target strand for FANCF off-target #6 switchSENSE binding analysis
FANCF off-target #6 NTS switchSENSE	GGAACACCTTCTGCAGCTCCAGGAAATCAGCGTGCGAGCGTTCTTACTAATCATACATCAGTGAGACAGACGA	Non-target strand for FANCF off-target #6 switchSENSE binding analysis, containing chip hybridisation sequence
FANCF off-target #7 TS switchSENSE	TTCCTGGTGCTGTAAAAGTGATTCC	Target strand for FANCF off-target #7 switchSENSE binding analysis
FANCF off-target #7 NTS switchSENSE	GGAATCACTTTTACAGCACCAGGAAATCAGCGTGCGAGCGTTCTTACTAATCATACATCAGTGAGACAGACGA	Non-target strand for FANCF off-target #7 switchSENSE binding analysis, containing chip hybridisation sequence
FANCF off-target #8 TS switchSENSE	TTCCACGGTGCTGCAGAAGGGATTCC	Target strand for FANCF off-target #8 switchSENSE binding analysis
FANCF off-target #8 NTS switchSENSE	GGAATCCCTTCTGCAGCACCGTGGAAATCAGCGTGCGAGCGTTCTTACTAATCATACATCAGTGAGACAGACGA	Non-target strand for FANCF off-target #8 switchSENSE binding analysis, containing chip hybridisation sequence
PTPRC on-target TS switchSENSE	TTCCAGGGGTAGGGTTGAGTTTTGC	Target strand for PTPRC on-target switchSENSE binding analysis
PTPRC on-target NTS switchSENSE	GCAAAACTCAACCCTACCCCAGGAAATCAGCGTGCGAGCGTTCTTACTAATCATACATCAGTGAGACAGACGA	Non-target strand for PTPRC on-target switchSENSE binding analysis, containing chip hybridisation sequence
PTPRC off-target #1 TS switchSENSE	TTCCAGGGGTGGGTTGTGTATTGCT	Target strand for PTPRC off-target #1 switchSENSE binding analysis
PTPRC off-target #1 NTS switchSENSE	AGCAATACACAACCCACCCCAGGAAATCAGCGTGCGAGCGTTCTTACTAATCATACATCAGTGAGACAGACGA	Non-target strand for PTPRC off-target #1 switchSENSE binding analysis, containing chip hybridisation sequence
TRAC on-target TS switchSENSE	TTCCGTGTACCAGCTGAGAGACTCT	Target strand for TRAC on-target switchSENSE binding analysis
TRAC on-target NTS switchSENSE	AGAGTCTCTCAGCTGGTACACGGAAATCAGCGTGCGAGCGTTCTTACTAATCATACATCAGTGAGACAGACGA	Non-target strand for TRAC on-target switchSENSE binding analysis, containing chip hybridisation sequence
TRAC off-target #1 TS switchSENSE	TTCCATGTACTAGCTGGGAGACTTC	Target strand for TRAC off-target #1 switchSENSE binding analysis
TRAC off-target #1 NTS switchSENSE	GAAGTCTCCCAGCTAGTACATGGAAATCAGCGTGCGAGCGTTCTTACTAATCATACATCAGTGAGACAGACGA	Non-target strand for TRAC off-target #1 switchSENSE binding analysis, containing chip hybridisation sequence
TRAC off-target #2 TS switchSENSE	TTCCATGTACCAGCTGTGTGACTTT	Target strand for TRAC off-target #2 switchSENSE binding analysis
TRAC off-target #2 NTS switchSENSE	AAAGTCACACAGCTGGTACATGGAAATCAGCGTGCGAGCGTTCTTACTAATCATACATCAGTGAGACAGACGA	Non-target strand for TRAC off-target #2 switchSENSE binding analysis, containing chip hybridisation sequence
